# Circadian clock mechanism driving mammalian photoperiodism

**DOI:** 10.1101/2020.05.19.102194

**Authors:** S.H. Wood, M.M. Hindle, Y. Mizoro, Y. Cheng, B.R.C. Saer, K. Miedzinska, H.C. Christian, N. Begley, J. McNeilly, A.S. McNeilly, S.L. Meddle, D.W. Burt, A.S.I. Loudon

## Abstract

The annual photoperiod cycle provides the critical environmental cue synchronizing rhythms of life in seasonal habitats. In 1936, Bünning proposed a circadian-based coincidence timer for photoperiodic synchronization in plants. Formal studies support the universality of this so-called coincidence timer, but we lack understanding of the mechanisms involved. Here we show in mammals that long photoperiods induce the circadian transcription factor *BMAL2*, in the *pars tuberalis* of the pituitary, and triggers summer biology through the eyes absent / thyrotrophin (EYA3 / TSH) pathway. Conversely, long-duration melatonin signals on short photoperiods induce circadian repressors including *DEC1*, suppressing BMAL2 and the EYA3/TSH pathway, triggering winter biology. These actions are associated with progressive genome-wide changes in chromatin state, elaborating the effect of the circadian coincidence timer. Hence, circadian clock-pituitary epigenetic pathway interactions form the basis of the mammalian coincidence timer mechanism. Our results constitute a blueprint for circadian-based seasonal timekeeping in vertebrates.
