## Supplementary data 5 for "Circadian clock mechanism driving mammalian photoperiodism"

### Sheet: H3K4me3 writer
writer			seasonal		LPD28		SPD28
geneID	ensembl gene	gene	average	log FC	average	amplitude	average	amplitude
RNASeqTranscript.27957	ENSOARG00000008120, ENSOARG00000008207, ENSOARG00000008255	SETD1A	6.27289	0.062623	6.30485	0.162544	6.24093	0.197007
RNASeqTranscript.22609	ENSOARG00000012777	SETD1B	5.35847	0.069987	5.39375	0.503481	5.32318	0.453393
RNASeqTranscript.20963	ENSOARG00000009830	KMT2A	7.75635	-0.05578	7.72899	0.318294	7.78371	0.0955822
RNASeqTranscript.19869	ENSOARG00000004987	KMT2B	6.70816	-0.10711	6.65528	0.146055	6.76104	0.166069
RNASeqTranscript.9401	ENSOARG00000005193	KMT2C	8.00353	0.060901	8.03433	0.435448	7.97274	0.10968
RNASeqTranscript.7083	ENSOARG00000018975, ENSOARG00000019034	KMT2D	7.85081	0.09171	7.89722	0.265978	7.80441	0.09479
RNASeqTranscript.8644	ENSOARG00000002293	KMT2E	7.56517	-0.06111	7.5346	0.281804	7.59574	0.191755
NA	NA	SMYD1	NA	NA	NA	NA	NA	NA
NA	NA	SMYD2	NA	NA	NA	NA	NA	NA
RNASeqTranscript.22320	ENSOARG00000013062	SETD7	5.39676	0.315534	5.55719	0.147429	5.23632	0.593687
NA	NA	PRDM9	NA	NA	NA	NA	NA	NA

### Sheet: H3K4me3 eraser
eraser			seasonal		LPD28		SPD28
geneID	ensembl gene	gene	average	log FC	average	amplitude	average	amplitude
RNASeqTranscript.5367	ENSOARG00000007715	KDM1A	6.73741	0.128466	6.80124	0.466555	6.67358	0.115475
RNASeqTranscript.25427	ENSOARG00000010531	KDM1B	4.80097	0.191004	4.89489	0.275069	4.70704	0.249895
RNASeqTranscript.13165	ENSOARG00000000539	RIOX1	4.09258	0.030055	4.10619	0.312823	4.07896	0.305924
RNASeqTranscript.7986	ENSOARG00000011934	KDM5A	7.53864	0.079716	7.57772	0.373176	7.49956	0.0870331
RNASeqTranscript.18021	ENSOARG00000018421	KDM5B	6.97177	0.048534	6.99594	0.220112	6.94759	0.216359
RNASeqTranscript.29652	ENSOARG00000008936	KDM5C	7.25416	0.039224	7.27402	0.377693	7.2343	0.168882
NA	NA	KDM5D	NA	NA	NA	NA	NA	NA

### Sheet: H3K4me3 reader
reader			seasonal		LPD28		SPD28
geneID	ensembl gene	gene	average	log FC	average	amplitude	average	amplitude
RNASeqTranscript.10934	ENSOARG00000018212	CHD1	6.22622	-0.06145	6.1946	0.268407	6.25784	0.198381
RNASeqTranscript.16078	ENSOARG00000015595	BPTF	7.69938	0.092746	7.74578	0.305342	7.65297	0.16598
RNASeqTranscript.18160	ENSOARG00000013922	TAF3	4.20025	0.002421	4.20072	0.246044	4.19979	0.182247
RNASeqTranscript.27884	ENSOARG00000003226	SGF29	3.3143	-0.21969	3.20707	0.20481	3.42153	0.197654
RNASeqTranscript.7912	ENSOARG00000007041, ENSOARG00000007126	ING4	6.26595	-0.09778	6.21795	0.197194	6.31395	0.236935
RNASeqTranscript.27297	ENSOARG00000004310	CXXC1	4.64586	0.101287	4.70057	0.241959	4.59115	0.216002
RNASeqTranscript.3338	ENSOARG00000008012	PHF2	6.3635	-0.12643	6.3005	0.32019	6.42649	0.131391
RNASeqTranscript.3305	NA	SPIN1	7.7553	-0.12689	7.69132	0.180649	7.81928	0.146102
RNASeqTranscript.16666	ENSOARG00000010982	PHF23	5.25976	-0.12604	5.19718	0.585153	5.32235	0.647222
NA	NA	PYGO2	NA	NA	NA	NA	NA	NA
